# Spatial transcriptomics reveals distinct and conserved tumor core and edge architectures that predict survival and targeted therapy response

**DOI:** 10.1101/2022.09.04.505581

**Authors:** Rohit Arora, Christian Cao, Mehul Kumar, Sarthak Sinha, Ayan Chanda, Reid McNeil, Divya Samuel, Rahul K. Arora, T. Wayne Matthew, Shamir Chandarana, Robert Hart, Joseph C. Dort, Jeff Biernaskie, Paola Neri, Martin D. Hyrcza, Pinaki Bose

**Author notes:** Pinaki Bose PhD. Room 354, Heritage Medical Research Building, 3330 Hospital Drive NW, Calgary, Alberta, Canada T2N 4N1. These authors contributed equally (Rohit Arora, Christian Cao).

## Abstract

We performed the first integrative single-cell and spatial transcriptomic analysis on HPV-negative oral squamous cell carcinoma (OSCC) to comprehensively characterize tumor core (TC) and leading edge (LE) transcriptional architectures. We show that the TC and LE are characterized by unique transcriptional profiles, cellular compositions, and ligand-receptor interactions. We demonstrate that LE regions are conserved across multiple cancers while TC states are more tissue specific. Additionally, we found our LE gene signature is associated with worse clinical outcomes while the TC gene signature is associated with improved prognosis across multiple cancer types. Finally, using an *in silico* modeling approach, we describe spatially-regulated patterns of cell development in OSCC that are predictably associated with drug response. Our work provides pan-cancer insights into TC and LE biologies, a platform for data exploration (http://www.pboselab.ca/spatial_OSCC/) and is foundational for developing novel targeted therapies.
