## Supplementary Table 1 for "Spatial transcriptomics reveals distinct and conserved tumor core and edge architectures that predict survival and targeted therapy response"

Sample ID	Patient ID	Sex	Age	Smoker Status (Years Smoked)	Alcohol Consumption	Therapy	Stage	Phenotype	TNM Staging	Differentiation	Extracapsular Spread	Lymphovascular Invasion?	Perineural Invasion?	Bone Invasion?
Sample 1	Patient 1	Male	53	Current Smoker (15)	Moderate Drinker	Sx alone	Stage IVA	TIL	T2N2bM1	mod diff	ECS not present	Yes	Yes	Unknown
Sample 2	Patient 2	Male	57	Current Smoker (NA)	Previous Drinker	Sx + RT	Stage IVA	Peritumoral	T4aN1M1	mod diff	ECS not present	Yes	Yes	No
Sample 3	Patient 3	Male	50	Ex Smoker (17)	Heavy Drinker	Sx alone	Stage I	Peritumoral	T1N0M0	well diff	N/A	No	No	No
Sample 4	Patient 4	Male	37	Never Smoked (0)	Never Drinker	Sx + CRT	Stage IVA	Peritumoral	T2N2bM1	well diff	ECS not present	No	No	No
Sample 5	Patient 5	Male	61	Never Smoked (0)	Light Drinker	Sx alone	Stage II	Peritumoral	T2N0M0	mod diff	N/A	Yes	No	No
Sample 6	Patient 6	Female	49	Never Smoked (0)	Never Drinker	Sx alone	Stage II	Peritumoral	T2N0M0	mod diff	N/A	No	Yes	Unknown
Sample 7	Patient 7	Female	77	Never Smoked (0)	Moderate Drinker	Sx + RT	Stage IVA	TILPeri	T4aN0M1	poor diff	N/A	Yes	Yes	Yes
Sample 8	Patient 7	Female	77	Never Smoked (0)	Moderate Drinker	Sx + RT	Stage IVA	TILPeri	T4aN0M1	poor diff	N/A	Yes	Yes	Yes
Sample 9	Patient 8	Male	57	Current Smoker (NA)	Previous Drinker	Sx + RT	Stage IVA	TILPeri	T4aN1M1	mod diff	ECS not present	Yes	Yes	No
Sample 10	Patient 8	Male	57	Current Smoker (NA)	Previous Drinker	Sx + RT	Stage IVA	TILPeri	T4aN1M1	mod diff	ECS not present	Yes	Yes	No
Sample 11	Patient 9	Male	62	Current Smoker (50)	Heavy Drinker	Sx alone	Stage II	Absent	T2N0M0	mod diff	N/A	No	No	Unknown
Sample 12	Patient 10	Male	62	Current Smoker (40)	Heavy Drinker	Sx + CRT	Stage IVA	Absent	T4aN2bM1	mod diff	ECS present	No	No	Yes
