## Supplementary Table 6 for "Spatial transcriptomics reveals distinct and conserved tumor core and edge architectures that predict survival and targeted therapy response"

source	target	interaction_name	interaction_probability
leading_edge ecm-myCAF	leading_edge ecm-myCAF	TGFB3_TGFBR1_TGFBR2	4.26E-07
leading_edge ecm-myCAF	leading_edge ecm-myCAF	WNT5A_FZD1	4.32E-07
leading_edge ecm-myCAF	leading_edge ecm-myCAF	WNT5A_FZD6	4.32E-07
leading_edge ecm-myCAF	tumor_core cancer cell	WNT5A_FZD6	4.32E-07
leading_edge ecm-myCAF	leading_edge ecm-myCAF	WNT5A_MCAM	4.32E-07
leading_edge ecm-myCAF	tumor_core cancer cell	AREG_EGFR	1.30E-06
leading_edge ecm-myCAF	leading_edge cancer cell	AREG_EGFR	1.30E-06
leading_edge ecm-myCAF	leading_edge ecm-myCAF	AREG_EGFR_ERBB2	1.30E-06
leading_edge ecm-myCAF	tumor_core cancer cell	AREG_EGFR_ERBB2	1.30E-06
leading_edge ecm-myCAF	leading_edge cancer cell	AREG_EGFR_ERBB2	1.30E-06
leading_edge ecm-myCAF	tumor_core cancer cell	NRG1_ERBB3	4.32E-07
leading_edge ecm-myCAF	tumor_core cancer cell	NRG1_ERBB2_ERBB3	4.32E-07
leading_edge ecm-myCAF	leading_edge ecm-myCAF	CXCL12_CXCR4	4.32E-07
leading_edge cancer cell	tumor_core cancer cell	CXCL11_ACKR3	4.32E-07
leading_edge ecm-myCAF	leading_edge ecm-myCAF	CXCL12_ACKR3	4.32E-07
leading_edge ecm-myCAF	tumor_core cancer cell	CXCL12_ACKR3	4.32E-07
leading_edge ecm-myCAF	leading_edge ecm-myCAF	MIF_CD74_CXCR4	4.35E-05
tumor_core cancer cell	leading_edge ecm-myCAF	MIF_CD74_CXCR4	4.95E-05
leading_edge cancer cell	leading_edge ecm-myCAF	MIF_CD74_CXCR4	4.35E-05
tumor_core cancer cell	tumor_core cancer cell	MIF_CD74_CD44	0.000186655
leading_edge ecm-myCAF	leading_edge ecm-myCAF	SPP1_ITGAV_ITGB1	4.10E-06
tumor_core cancer cell	leading_edge ecm-myCAF	SPP1_ITGAV_ITGB1	4.10E-06
leading_edge ecm-myCAF	leading_edge ecm-myCAF	SPP1_ITGAV_ITGB5	2.90E-06
tumor_core cancer cell	leading_edge ecm-myCAF	SPP1_ITGAV_ITGB5	2.90E-06
leading_edge ecm-myCAF	leading_edge ecm-myCAF	SPP1_ITGAV_ITGB6	1.30E-06
tumor_core cancer cell	leading_edge ecm-myCAF	SPP1_ITGAV_ITGB6	1.30E-06
leading_edge ecm-myCAF	leading_edge ecm-myCAF	SPP1_ITGA5_ITGB1	2.73E-06
tumor_core cancer cell	leading_edge ecm-myCAF	SPP1_ITGA5_ITGB1	2.73E-06
tumor_core cancer cell	leading_edge ecm-myCAF	NAMPT_ITGA5_ITGB1	1.09E-05
leading_edge ecm-myCAF	leading_edge ecm-myCAF	ANGPTL2_ITGA5_ITGB1	2.73E-06
leading_edge ecm-myCAF	tumor_core cancer cell	ANGPTL2_ITGA5_ITGB1	8.64E-07
leading_edge ecm-myCAF	leading_edge cancer cell	ANGPTL2_ITGA5_ITGB1	8.64E-07
tumor_core cancer cell	leading_edge ecm-myCAF	ANGPTL4_ITGA5_ITGB1	2.73E-06
tumor_core cancer cell	leading_edge ecm-myCAF	ANGPTL4_CDH11	4.32E-07
tumor_core cancer cell	tumor_core cancer cell	ANGPTL4_SDC1	1.30E-05
tumor_core cancer cell	leading_edge ecm-myCAF	ANGPTL4_SDC2	4.32E-07
leading_edge ecm-myCAF	tumor_core cancer cell	MDK_SDC1	1.30E-05
tumor_core cancer cell	tumor_core cancer cell	MDK_SDC1	1.30E-05
leading_edge cancer cell	tumor_core cancer cell	MDK_SDC1	1.30E-05
leading_edge ecm-myCAF	leading_edge ecm-myCAF	MDK_SDC2	4.32E-07
tumor_core cancer cell	leading_edge ecm-myCAF	MDK_SDC2	4.32E-07
leading_edge cancer cell	leading_edge ecm-myCAF	MDK_SDC2	4.32E-07
leading_edge ecm-myCAF	leading_edge ecm-myCAF	MDK_ITGA6_ITGB1	4.32E-06
tumor_core cancer cell	leading_edge ecm-myCAF	MDK_ITGA6_ITGB1	4.32E-06
leading_edge cancer cell	leading_edge ecm-myCAF	MDK_ITGA6_ITGB1	4.32E-06
leading_edge ecm-myCAF	leading_edge cancer cell	MDK_ITGA6_ITGB1	2.59E-06
tumor_core cancer cell	leading_edge cancer cell	MDK_ITGA6_ITGB1	2.59E-06
leading_edge cancer cell	leading_edge cancer cell	MDK_ITGA6_ITGB1	2.59E-06
leading_edge ecm-myCAF	leading_edge ecm-myCAF	MDK_LRP1	1.73E-06
tumor_core cancer cell	leading_edge ecm-myCAF	MDK_LRP1	1.73E-06
leading_edge cancer cell	leading_edge ecm-myCAF	MDK_LRP1	1.73E-06
leading_edge ecm-myCAF	leading_edge ecm-myCAF	POSTN_ITGAV_ITGB5	0.000104282
tumor_core cancer cell	leading_edge ecm-myCAF	POSTN_ITGAV_ITGB5	2.90E-06
leading_edge cancer cell	leading_edge ecm-myCAF	POSTN_ITGAV_ITGB5	2.90E-06
leading_edge ecm-myCAF	tumor_core cancer cell	POSTN_ITGAV_ITGB5	3.11E-05
leading_edge ecm-myCAF	leading_edge cancer cell	POSTN_ITGAV_ITGB5	3.11E-05
leading_edge ecm-myCAF	leading_edge ecm-myCAF	PRSS3_F2R	1.30E-06
tumor_core cancer cell	leading_edge ecm-myCAF	PRSS3_F2R	1.30E-06
leading_edge ecm-myCAF	leading_edge ecm-myCAF	PRSS3_F2RL2	4.32E-07
tumor_core cancer cell	leading_edge ecm-myCAF	PRSS3_F2RL2	4.32E-07
leading_edge ecm-myCAF	leading_edge ecm-myCAF	SEMA3C_NRP1_PLXNA1	4.32E-07
tumor_core cancer cell	leading_edge ecm-myCAF	SEMA3C_NRP1_PLXNA1	4.32E-07
leading_edge cancer cell	leading_edge ecm-myCAF	SEMA3C_NRP1_PLXNA1	4.32E-07
leading_edge ecm-myCAF	leading_edge ecm-myCAF	SEMA3C_NRP2_PLXNA1	4.32E-07
tumor_core cancer cell	leading_edge ecm-myCAF	SEMA3C_NRP2_PLXNA1	4.32E-07
leading_edge cancer cell	leading_edge ecm-myCAF	SEMA3C_NRP2_PLXNA1	4.32E-07
tumor_core cancer cell	leading_edge ecm-myCAF	SEMA3F_NRP2_PLXNA1	4.32E-07
leading_edge cancer cell	leading_edge ecm-myCAF	SEMA3F_NRP2_PLXNA1	4.32E-07
leading_edge ecm-myCAF	leading_edge ecm-myCAF	SEMA3C_NRP1_NRP2	4.32E-07
tumor_core cancer cell	leading_edge ecm-myCAF	SEMA3C_NRP1_NRP2	4.32E-07
leading_edge cancer cell	leading_edge ecm-myCAF	SEMA3C_NRP1_NRP2	4.32E-07
leading_edge ecm-myCAF	tumor_core cancer cell	GRN_SORT1	4.32E-06
tumor_core cancer cell	tumor_core cancer cell	GRN_SORT1	5.18E-06
leading_edge cancer cell	tumor_core cancer cell	GRN_SORT1	3.89E-06
leading_edge ecm-myCAF	leading_edge ecm-myCAF	COL1A1_ITGA1_ITGB1	0.000174775
tumor_core cancer cell	leading_edge ecm-myCAF	COL1A1_ITGA1_ITGB1	1.78E-05
leading_edge cancer cell	leading_edge ecm-myCAF	COL1A1_ITGA1_ITGB1	1.64E-05
leading_edge ecm-myCAF	leading_edge ecm-myCAF	COL1A2_ITGA1_ITGB1	0.00016044
tumor_core cancer cell	leading_edge ecm-myCAF	COL1A2_ITGA1_ITGB1	1.64E-05
leading_edge cancer cell	leading_edge ecm-myCAF	COL1A2_ITGA1_ITGB1	1.37E-05
leading_edge ecm-myCAF	leading_edge ecm-myCAF	COL4A1_ITGA1_ITGB1	1.23E-05
tumor_core cancer cell	leading_edge ecm-myCAF	COL4A1_ITGA1_ITGB1	4.10E-06
leading_edge cancer cell	leading_edge ecm-myCAF	COL4A1_ITGA1_ITGB1	5.46E-06
leading_edge ecm-myCAF	leading_edge ecm-myCAF	COL4A2_ITGA1_ITGB1	1.09E-05
tumor_core cancer cell	leading_edge ecm-myCAF	COL4A2_ITGA1_ITGB1	4.10E-06
leading_edge cancer cell	leading_edge ecm-myCAF	COL4A2_ITGA1_ITGB1	1.37E-06
leading_edge ecm-myCAF	leading_edge ecm-myCAF	COL6A1_ITGA1_ITGB1	5.05E-05
tumor_core cancer cell	leading_edge ecm-myCAF	COL6A1_ITGA1_ITGB1	6.83E-06
leading_edge cancer cell	leading_edge ecm-myCAF	COL6A1_ITGA1_ITGB1	6.83E-06
leading_edge ecm-myCAF	leading_edge ecm-myCAF	COL6A2_ITGA1_ITGB1	5.39E-05
tumor_core cancer cell	leading_edge ecm-myCAF	COL6A2_ITGA1_ITGB1	6.83E-06
leading_edge cancer cell	leading_edge ecm-myCAF	COL6A2_ITGA1_ITGB1	6.83E-06
leading_edge ecm-myCAF	leading_edge ecm-myCAF	COL6A3_ITGA1_ITGB1	4.10E-05
tumor_core cancer cell	leading_edge ecm-myCAF	COL6A3_ITGA1_ITGB1	4.10E-06
leading_edge cancer cell	leading_edge ecm-myCAF	COL6A3_ITGA1_ITGB1	1.37E-06
leading_edge ecm-myCAF	leading_edge ecm-myCAF	COL1A1_ITGA2_ITGB1	0.000174775
tumor_core cancer cell	leading_edge ecm-myCAF	COL1A1_ITGA2_ITGB1	1.78E-05
leading_edge cancer cell	leading_edge ecm-myCAF	COL1A1_ITGA2_ITGB1	1.64E-05
leading_edge ecm-myCAF	leading_edge ecm-myCAF	COL1A2_ITGA2_ITGB1	0.00016044
tumor_core cancer cell	leading_edge ecm-myCAF	COL1A2_ITGA2_ITGB1	1.64E-05
leading_edge cancer cell	leading_edge ecm-myCAF	COL1A2_ITGA2_ITGB1	1.37E-05
leading_edge ecm-myCAF	leading_edge ecm-myCAF	COL4A1_ITGA2_ITGB1	1.23E-05
tumor_core cancer cell	leading_edge ecm-myCAF	COL4A1_ITGA2_ITGB1	4.10E-06
leading_edge cancer cell	leading_edge ecm-myCAF	COL4A1_ITGA2_ITGB1	5.46E-06
leading_edge ecm-myCAF	leading_edge ecm-myCAF	COL4A2_ITGA2_ITGB1	1.09E-05
tumor_core cancer cell	leading_edge ecm-myCAF	COL4A2_ITGA2_ITGB1	4.10E-06
leading_edge ecm-myCAF	leading_edge ecm-myCAF	COL6A1_ITGA2_ITGB1	5.05E-05
tumor_core cancer cell	leading_edge ecm-myCAF	COL6A1_ITGA2_ITGB1	6.83E-06
leading_edge cancer cell	leading_edge ecm-myCAF	COL6A1_ITGA2_ITGB1	6.83E-06
leading_edge ecm-myCAF	leading_edge ecm-myCAF	COL6A2_ITGA2_ITGB1	5.39E-05
tumor_core cancer cell	leading_edge ecm-myCAF	COL6A2_ITGA2_ITGB1	6.83E-06
leading_edge ecm-myCAF	leading_edge ecm-myCAF	COL6A3_ITGA2_ITGB1	4.10E-05
tumor_core cancer cell	leading_edge ecm-myCAF	COL6A3_ITGA2_ITGB1	4.10E-06
leading_edge ecm-myCAF	leading_edge ecm-myCAF	FN1_ITGA3_ITGB1	0.000228015
tumor_core cancer cell	leading_edge ecm-myCAF	FN1_ITGA3_ITGB1	2.46E-05
leading_edge cancer cell	leading_edge ecm-myCAF	FN1_ITGA3_ITGB1	2.73E-05
leading_edge ecm-myCAF	tumor_core cancer cell	FN1_ITGA3_ITGB1	0.000144221
leading_edge ecm-myCAF	leading_edge cancer cell	FN1_ITGA3_ITGB1	0.000144221
leading_edge ecm-myCAF	leading_edge ecm-myCAF	FN1_ITGA5_ITGB1	0.000228015
tumor_core cancer cell	leading_edge ecm-myCAF	FN1_ITGA5_ITGB1	2.46E-05
leading_edge cancer cell	leading_edge ecm-myCAF	FN1_ITGA5_ITGB1	2.73E-05
leading_edge ecm-myCAF	tumor_core cancer cell	FN1_ITGA5_ITGB1	7.21E-05
leading_edge ecm-myCAF	leading_edge cancer cell	FN1_ITGA5_ITGB1	7.21E-05
leading_edge ecm-myCAF	leading_edge ecm-myCAF	LAMA3_ITGA1_ITGB1	5.46E-06
tumor_core cancer cell	leading_edge ecm-myCAF	LAMA3_ITGA1_ITGB1	4.10E-06
leading_edge cancer cell	leading_edge ecm-myCAF	LAMA3_ITGA1_ITGB1	5.46E-06
leading_edge ecm-myCAF	leading_edge ecm-myCAF	LAMA4_ITGA1_ITGB1	5.46E-06
leading_edge ecm-myCAF	leading_edge ecm-myCAF	LAMA5_ITGA1_ITGB1	4.10E-06
tumor_core cancer cell	leading_edge ecm-myCAF	LAMA5_ITGA1_ITGB1	4.10E-06
leading_edge cancer cell	leading_edge ecm-myCAF	LAMA5_ITGA1_ITGB1	5.46E-06
leading_edge ecm-myCAF	leading_edge ecm-myCAF	LAMB1_ITGA1_ITGB1	5.46E-06
tumor_core cancer cell	leading_edge ecm-myCAF	LAMB1_ITGA1_ITGB1	1.37E-06
leading_edge cancer cell	leading_edge ecm-myCAF	LAMB1_ITGA1_ITGB1	1.37E-06
leading_edge ecm-myCAF	leading_edge ecm-myCAF	LAMB2_ITGA1_ITGB1	5.46E-06
tumor_core cancer cell	leading_edge ecm-myCAF	LAMB2_ITGA1_ITGB1	1.37E-06
leading_edge cancer cell	leading_edge ecm-myCAF	LAMB2_ITGA1_ITGB1	1.37E-06
leading_edge ecm-myCAF	leading_edge ecm-myCAF	LAMB3_ITGA1_ITGB1	1.78E-05
tumor_core cancer cell	leading_edge ecm-myCAF	LAMB3_ITGA1_ITGB1	1.23E-05
leading_edge cancer cell	leading_edge ecm-myCAF	LAMB3_ITGA1_ITGB1	1.78E-05
leading_edge ecm-myCAF	leading_edge ecm-myCAF	LAMC2_ITGA1_ITGB1	1.37E-05
tumor_core cancer cell	leading_edge ecm-myCAF	LAMC2_ITGA1_ITGB1	6.83E-06
leading_edge cancer cell	leading_edge ecm-myCAF	LAMC2_ITGA1_ITGB1	1.23E-05
leading_edge ecm-myCAF	leading_edge ecm-myCAF	LAMA3_ITGA2_ITGB1	5.46E-06
tumor_core cancer cell	leading_edge ecm-myCAF	LAMA3_ITGA2_ITGB1	4.10E-06
leading_edge cancer cell	leading_edge ecm-myCAF	LAMA3_ITGA2_ITGB1	5.46E-06
leading_edge ecm-myCAF	leading_edge ecm-myCAF	LAMA4_ITGA2_ITGB1	5.46E-06
leading_edge ecm-myCAF	leading_edge ecm-myCAF	LAMA5_ITGA2_ITGB1	4.10E-06
tumor_core cancer cell	leading_edge ecm-myCAF	LAMA5_ITGA2_ITGB1	4.10E-06
leading_edge cancer cell	leading_edge ecm-myCAF	LAMA5_ITGA2_ITGB1	5.46E-06
leading_edge ecm-myCAF	leading_edge ecm-myCAF	LAMB1_ITGA2_ITGB1	5.46E-06
tumor_core cancer cell	leading_edge ecm-myCAF	LAMB1_ITGA2_ITGB1	1.37E-06
leading_edge cancer cell	leading_edge ecm-myCAF	LAMB1_ITGA2_ITGB1	1.37E-06
leading_edge ecm-myCAF	leading_edge ecm-myCAF	LAMB2_ITGA2_ITGB1	5.46E-06
tumor_core cancer cell	leading_edge ecm-myCAF	LAMB2_ITGA2_ITGB1	1.37E-06
leading_edge cancer cell	leading_edge ecm-myCAF	LAMB2_ITGA2_ITGB1	1.37E-06
leading_edge ecm-myCAF	leading_edge ecm-myCAF	LAMB3_ITGA2_ITGB1	1.78E-05
tumor_core cancer cell	leading_edge ecm-myCAF	LAMB3_ITGA2_ITGB1	1.23E-05
leading_edge cancer cell	leading_edge ecm-myCAF	LAMB3_ITGA2_ITGB1	1.78E-05
leading_edge ecm-myCAF	leading_edge ecm-myCAF	LAMC2_ITGA2_ITGB1	1.37E-05
leading_edge cancer cell	leading_edge ecm-myCAF	LAMC2_ITGA2_ITGB1	1.23E-05
leading_edge ecm-myCAF	leading_edge ecm-myCAF	LAMA3_ITGA3_ITGB1	1.09E-05
tumor_core cancer cell	leading_edge ecm-myCAF	LAMA3_ITGA3_ITGB1	8.19E-06
leading_edge cancer cell	leading_edge ecm-myCAF	LAMA3_ITGA3_ITGB1	1.09E-05
leading_edge ecm-myCAF	leading_edge ecm-myCAF	LAMA4_ITGA3_ITGB1	1.09E-05
leading_edge ecm-myCAF	tumor_core cancer cell	LAMA4_ITGA3_ITGB1	6.91E-06
leading_edge ecm-myCAF	leading_edge cancer cell	LAMA4_ITGA3_ITGB1	6.91E-06
leading_edge ecm-myCAF	leading_edge ecm-myCAF	LAMA5_ITGA3_ITGB1	8.19E-06
tumor_core cancer cell	leading_edge ecm-myCAF	LAMA5_ITGA3_ITGB1	8.19E-06
leading_edge cancer cell	leading_edge ecm-myCAF	LAMA5_ITGA3_ITGB1	1.09E-05
leading_edge ecm-myCAF	leading_edge ecm-myCAF	LAMB1_ITGA3_ITGB1	1.09E-05
tumor_core cancer cell	leading_edge ecm-myCAF	LAMB1_ITGA3_ITGB1	2.73E-06
leading_edge cancer cell	leading_edge ecm-myCAF	LAMB1_ITGA3_ITGB1	2.73E-06
leading_edge ecm-myCAF	tumor_core cancer cell	LAMB1_ITGA3_ITGB1	6.91E-06
leading_edge ecm-myCAF	leading_edge cancer cell	LAMB1_ITGA3_ITGB1	6.91E-06
leading_edge ecm-myCAF	leading_edge ecm-myCAF	LAMB2_ITGA3_ITGB1	1.09E-05
tumor_core cancer cell	leading_edge ecm-myCAF	LAMB2_ITGA3_ITGB1	2.73E-06
leading_edge cancer cell	leading_edge ecm-myCAF	LAMB2_ITGA3_ITGB1	2.73E-06
leading_edge ecm-myCAF	tumor_core cancer cell	LAMB2_ITGA3_ITGB1	6.91E-06
leading_edge ecm-myCAF	leading_edge cancer cell	LAMB2_ITGA3_ITGB1	6.91E-06
leading_edge ecm-myCAF	leading_edge ecm-myCAF	LAMB3_ITGA3_ITGB1	3.55E-05
tumor_core cancer cell	leading_edge ecm-myCAF	LAMB3_ITGA3_ITGB1	2.46E-05
leading_edge cancer cell	leading_edge ecm-myCAF	LAMB3_ITGA3_ITGB1	3.55E-05
leading_edge ecm-myCAF	tumor_core cancer cell	LAMB3_ITGA3_ITGB1	2.25E-05
leading_edge cancer cell	tumor_core cancer cell	LAMB3_ITGA3_ITGB1	2.25E-05
leading_edge ecm-myCAF	leading_edge cancer cell	LAMB3_ITGA3_ITGB1	2.25E-05
leading_edge cancer cell	leading_edge cancer cell	LAMB3_ITGA3_ITGB1	2.25E-05
leading_edge ecm-myCAF	leading_edge ecm-myCAF	LAMC2_ITGA3_ITGB1	2.73E-05
leading_edge cancer cell	leading_edge ecm-myCAF	LAMC2_ITGA3_ITGB1	2.46E-05
leading_edge ecm-myCAF	tumor_core cancer cell	LAMC2_ITGA3_ITGB1	1.73E-05
leading_edge ecm-myCAF	leading_edge cancer cell	LAMC2_ITGA3_ITGB1	1.73E-05
leading_edge ecm-myCAF	leading_edge ecm-myCAF	THBS2_ITGA3_ITGB1	2.19E-05
tumor_core cancer cell	leading_edge ecm-myCAF	THBS2_ITGA3_ITGB1	2.73E-06
leading_edge cancer cell	leading_edge ecm-myCAF	THBS2_ITGA3_ITGB1	2.73E-06
leading_edge ecm-myCAF	tumor_core cancer cell	THBS2_ITGA3_ITGB1	1.38E-05
leading_edge ecm-myCAF	leading_edge cancer cell	THBS2_ITGA3_ITGB1	1.38E-05
leading_edge ecm-myCAF	leading_edge ecm-myCAF	THBS4_ITGA3_ITGB1	1.09E-05
leading_edge ecm-myCAF	tumor_core cancer cell	THBS4_ITGA3_ITGB1	6.91E-06
leading_edge ecm-myCAF	leading_edge cancer cell	THBS4_ITGA3_ITGB1	6.91E-06
leading_edge ecm-myCAF	leading_edge ecm-myCAF	COMP_ITGA3_ITGB1	2.73E-06
leading_edge ecm-myCAF	tumor_core cancer cell	COMP_ITGA3_ITGB1	1.73E-06
leading_edge ecm-myCAF	leading_edge cancer cell	COMP_ITGA3_ITGB1	1.73E-06
leading_edge ecm-myCAF	leading_edge ecm-myCAF	COL1A1_ITGA3_ITGB1	0.000349489
tumor_core cancer cell	leading_edge ecm-myCAF	COL1A1_ITGA3_ITGB1	3.55E-05
leading_edge cancer cell	leading_edge ecm-myCAF	COL1A1_ITGA3_ITGB1	3.28E-05
leading_edge ecm-myCAF	tumor_core cancer cell	COL1A1_ITGA3_ITGB1	0.000221065
leading_edge ecm-myCAF	leading_edge cancer cell	COL1A1_ITGA3_ITGB1	0.000221065
leading_edge ecm-myCAF	leading_edge ecm-myCAF	COL1A2_ITGA3_ITGB1	0.000320829
tumor_core cancer cell	leading_edge ecm-myCAF	COL1A2_ITGA3_ITGB1	3.28E-05
leading_edge cancer cell	leading_edge ecm-myCAF	COL1A2_ITGA3_ITGB1	2.73E-05
leading_edge ecm-myCAF	tumor_core cancer cell	COL1A2_ITGA3_ITGB1	0.000202934
leading_edge ecm-myCAF	leading_edge cancer cell	COL1A2_ITGA3_ITGB1	0.000202934
leading_edge ecm-myCAF	leading_edge ecm-myCAF	COL4A1_ITGA3_ITGB1	2.46E-05
tumor_core cancer cell	leading_edge ecm-myCAF	COL4A1_ITGA3_ITGB1	8.19E-06
leading_edge cancer cell	leading_edge ecm-myCAF	COL4A1_ITGA3_ITGB1	1.09E-05
leading_edge ecm-myCAF	tumor_core cancer cell	COL4A1_ITGA3_ITGB1	1.55E-05
leading_edge ecm-myCAF	leading_edge cancer cell	COL4A1_ITGA3_ITGB1	1.55E-05
leading_edge ecm-myCAF	leading_edge ecm-myCAF	COL4A2_ITGA3_ITGB1	2.19E-05
tumor_core cancer cell	leading_edge ecm-myCAF	COL4A2_ITGA3_ITGB1	8.19E-06
leading_edge ecm-myCAF	tumor_core cancer cell	COL4A2_ITGA3_ITGB1	1.38E-05
leading_edge ecm-myCAF	leading_edge cancer cell	COL4A2_ITGA3_ITGB1	1.38E-05
leading_edge ecm-myCAF	leading_edge ecm-myCAF	COL6A1_ITGA3_ITGB1	0.000101049
tumor_core cancer cell	leading_edge ecm-myCAF	COL6A1_ITGA3_ITGB1	1.37E-05
leading_edge cancer cell	leading_edge ecm-myCAF	COL6A1_ITGA3_ITGB1	1.37E-05
leading_edge ecm-myCAF	tumor_core cancer cell	COL6A1_ITGA3_ITGB1	6.39E-05
leading_edge ecm-myCAF	leading_edge cancer cell	COL6A1_ITGA3_ITGB1	6.39E-05
leading_edge ecm-myCAF	leading_edge ecm-myCAF	COL6A2_ITGA3_ITGB1	0.000107876
leading_edge ecm-myCAF	tumor_core cancer cell	COL6A2_ITGA3_ITGB1	6.82E-05
leading_edge ecm-myCAF	leading_edge cancer cell	COL6A2_ITGA3_ITGB1	6.82E-05
leading_edge ecm-myCAF	leading_edge ecm-myCAF	COL6A3_ITGA3_ITGB1	8.19E-05
tumor_core cancer cell	leading_edge ecm-myCAF	COL6A3_ITGA3_ITGB1	8.19E-06
leading_edge ecm-myCAF	tumor_core cancer cell	COL6A3_ITGA3_ITGB1	5.18E-05
leading_edge ecm-myCAF	leading_edge cancer cell	COL6A3_ITGA3_ITGB1	5.18E-05
leading_edge ecm-myCAF	leading_edge ecm-myCAF	LAMA3_ITGA6_ITGB1	1.73E-05
tumor_core cancer cell	leading_edge ecm-myCAF	LAMA3_ITGA6_ITGB1	1.30E-05
leading_edge cancer cell	leading_edge ecm-myCAF	LAMA3_ITGA6_ITGB1	1.73E-05
leading_edge ecm-myCAF	leading_edge cancer cell	LAMA3_ITGA6_ITGB1	1.04E-05
leading_edge cancer cell	leading_edge cancer cell	LAMA3_ITGA6_ITGB1	1.04E-05
leading_edge ecm-myCAF	leading_edge ecm-myCAF	LAMA4_ITGA6_ITGB1	1.73E-05
leading_edge ecm-myCAF	tumor_core cancer cell	LAMA4_ITGA6_ITGB1	7.73E-06
leading_edge ecm-myCAF	leading_edge cancer cell	LAMA4_ITGA6_ITGB1	1.04E-05
leading_edge ecm-myCAF	leading_edge ecm-myCAF	LAMA5_ITGA6_ITGB1	1.30E-05
tumor_core cancer cell	leading_edge ecm-myCAF	LAMA5_ITGA6_ITGB1	1.30E-05
leading_edge cancer cell	leading_edge ecm-myCAF	LAMA5_ITGA6_ITGB1	1.73E-05
leading_edge cancer cell	leading_edge cancer cell	LAMA5_ITGA6_ITGB1	1.04E-05
leading_edge ecm-myCAF	leading_edge ecm-myCAF	LAMB1_ITGA6_ITGB1	1.73E-05
tumor_core cancer cell	leading_edge ecm-myCAF	LAMB1_ITGA6_ITGB1	4.32E-06
leading_edge cancer cell	leading_edge ecm-myCAF	LAMB1_ITGA6_ITGB1	4.32E-06
leading_edge ecm-myCAF	tumor_core cancer cell	LAMB1_ITGA6_ITGB1	7.73E-06
leading_edge ecm-myCAF	leading_edge cancer cell	LAMB1_ITGA6_ITGB1	1.04E-05
tumor_core cancer cell	leading_edge cancer cell	LAMB1_ITGA6_ITGB1	2.59E-06
leading_edge cancer cell	leading_edge cancer cell	LAMB1_ITGA6_ITGB1	2.59E-06
leading_edge ecm-myCAF	leading_edge ecm-myCAF	LAMB2_ITGA6_ITGB1	1.73E-05
tumor_core cancer cell	leading_edge ecm-myCAF	LAMB2_ITGA6_ITGB1	4.32E-06
leading_edge cancer cell	leading_edge ecm-myCAF	LAMB2_ITGA6_ITGB1	4.32E-06
leading_edge ecm-myCAF	tumor_core cancer cell	LAMB2_ITGA6_ITGB1	7.73E-06
leading_edge ecm-myCAF	leading_edge cancer cell	LAMB2_ITGA6_ITGB1	1.04E-05
tumor_core cancer cell	leading_edge cancer cell	LAMB2_ITGA6_ITGB1	2.59E-06
leading_edge cancer cell	leading_edge cancer cell	LAMB2_ITGA6_ITGB1	2.59E-06
leading_edge ecm-myCAF	leading_edge ecm-myCAF	LAMB3_ITGA6_ITGB1	5.61E-05
tumor_core cancer cell	leading_edge ecm-myCAF	LAMB3_ITGA6_ITGB1	3.89E-05
leading_edge cancer cell	leading_edge ecm-myCAF	LAMB3_ITGA6_ITGB1	5.61E-05
leading_edge cancer cell	tumor_core cancer cell	LAMB3_ITGA6_ITGB1	2.51E-05
leading_edge ecm-myCAF	leading_edge cancer cell	LAMB3_ITGA6_ITGB1	3.37E-05
leading_edge cancer cell	leading_edge cancer cell	LAMB3_ITGA6_ITGB1	3.37E-05
leading_edge ecm-myCAF	leading_edge ecm-myCAF	LAMC2_ITGA6_ITGB1	4.32E-05
tumor_core cancer cell	leading_edge ecm-myCAF	LAMC2_ITGA6_ITGB1	2.16E-05
leading_edge cancer cell	leading_edge ecm-myCAF	LAMC2_ITGA6_ITGB1	3.89E-05
leading_edge ecm-myCAF	leading_edge cancer cell	LAMC2_ITGA6_ITGB1	2.59E-05
leading_edge cancer cell	leading_edge cancer cell	LAMC2_ITGA6_ITGB1	2.33E-05
leading_edge ecm-myCAF	leading_edge ecm-myCAF	FN1_ITGAV_ITGB1	0.000341983
tumor_core cancer cell	leading_edge ecm-myCAF	FN1_ITGAV_ITGB1	3.69E-05
leading_edge cancer cell	leading_edge ecm-myCAF	FN1_ITGAV_ITGB1	4.10E-05
leading_edge ecm-myCAF	tumor_core cancer cell	FN1_ITGAV_ITGB1	0.000144221
leading_edge ecm-myCAF	leading_edge cancer cell	FN1_ITGAV_ITGB1	0.000144221
leading_edge ecm-myCAF	leading_edge ecm-myCAF	TNC_ITGAV_ITGB6	2.20E-05
tumor_core cancer cell	leading_edge ecm-myCAF	TNC_ITGAV_ITGB6	5.18E-06
leading_edge cancer cell	leading_edge ecm-myCAF	TNC_ITGAV_ITGB6	1.04E-05
leading_edge ecm-myCAF	tumor_core cancer cell	TNC_ITGAV_ITGB6	1.47E-05
leading_edge cancer cell	tumor_core cancer cell	TNC_ITGAV_ITGB6	6.91E-06
leading_edge ecm-myCAF	leading_edge cancer cell	TNC_ITGAV_ITGB6	1.47E-05
leading_edge cancer cell	leading_edge cancer cell	TNC_ITGAV_ITGB6	6.91E-06
leading_edge ecm-myCAF	leading_edge ecm-myCAF	FN1_ITGAV_ITGB6	0.00010817
tumor_core cancer cell	leading_edge ecm-myCAF	FN1_ITGAV_ITGB6	1.17E-05
leading_edge cancer cell	leading_edge ecm-myCAF	FN1_ITGAV_ITGB6	1.30E-05
leading_edge ecm-myCAF	tumor_core cancer cell	FN1_ITGAV_ITGB6	7.21E-05
leading_edge ecm-myCAF	leading_edge cancer cell	FN1_ITGAV_ITGB6	7.21E-05
leading_edge ecm-myCAF	leading_edge cancer cell	LAMA3_ITGA6_ITGB4	1.55E-05
leading_edge cancer cell	leading_edge cancer cell	LAMA3_ITGA6_ITGB4	1.55E-05
leading_edge ecm-myCAF	leading_edge ecm-myCAF	LAMA4_ITGA6_ITGB4	1.22E-05
leading_edge ecm-myCAF	tumor_core cancer cell	LAMA4_ITGA6_ITGB4	8.64E-06
leading_edge ecm-myCAF	leading_edge cancer cell	LAMA4_ITGA6_ITGB4	1.55E-05
leading_edge cancer cell	leading_edge cancer cell	LAMA5_ITGA6_ITGB4	1.55E-05
leading_edge ecm-myCAF	leading_edge ecm-myCAF	LAMB1_ITGA6_ITGB4	1.22E-05
leading_edge ecm-myCAF	tumor_core cancer cell	LAMB1_ITGA6_ITGB4	8.64E-06
leading_edge ecm-myCAF	leading_edge cancer cell	LAMB1_ITGA6_ITGB4	1.55E-05
tumor_core cancer cell	leading_edge cancer cell	LAMB1_ITGA6_ITGB4	3.89E-06
leading_edge cancer cell	leading_edge cancer cell	LAMB1_ITGA6_ITGB4	3.89E-06
leading_edge ecm-myCAF	leading_edge ecm-myCAF	LAMB2_ITGA6_ITGB4	1.22E-05
leading_edge ecm-myCAF	tumor_core cancer cell	LAMB2_ITGA6_ITGB4	8.64E-06
leading_edge ecm-myCAF	leading_edge cancer cell	LAMB2_ITGA6_ITGB4	1.55E-05
tumor_core cancer cell	leading_edge cancer cell	LAMB2_ITGA6_ITGB4	3.89E-06
leading_edge cancer cell	leading_edge cancer cell	LAMB2_ITGA6_ITGB4	3.89E-06
leading_edge cancer cell	leading_edge ecm-myCAF	LAMB3_ITGA6_ITGB4	3.97E-05
leading_edge ecm-myCAF	leading_edge cancer cell	LAMB3_ITGA6_ITGB4	5.05E-05
tumor_core cancer cell	leading_edge cancer cell	LAMB3_ITGA6_ITGB4	3.50E-05
leading_edge cancer cell	leading_edge cancer cell	LAMB3_ITGA6_ITGB4	5.05E-05
leading_edge ecm-myCAF	leading_edge cancer cell	LAMC2_ITGA6_ITGB4	3.89E-05
leading_edge cancer cell	leading_edge cancer cell	LAMC2_ITGA6_ITGB4	3.50E-05
leading_edge ecm-myCAF	leading_edge ecm-myCAF	COL1A1_SDC1	0.00093885
leading_edge ecm-myCAF	tumor_core cancer cell	COL1A1_SDC1	0.001655606
tumor_core cancer cell	tumor_core cancer cell	COL1A1_SDC1	0.000168398
leading_edge cancer cell	tumor_core cancer cell	COL1A1_SDC1	0.000155446
leading_edge ecm-myCAF	leading_edge cancer cell	COL1A1_SDC1	0.000994022
leading_edge ecm-myCAF	leading_edge ecm-myCAF	COL1A2_SDC1	0.000861902
leading_edge ecm-myCAF	tumor_core cancer cell	COL1A2_SDC1	0.001520001
tumor_core cancer cell	tumor_core cancer cell	COL1A2_SDC1	0.000155446
leading_edge ecm-myCAF	leading_edge cancer cell	COL1A2_SDC1	0.000912556
leading_edge ecm-myCAF	leading_edge ecm-myCAF	COL4A1_SDC1	6.61E-05
leading_edge ecm-myCAF	tumor_core cancer cell	COL4A1_SDC1	0.000116589
leading_edge cancer cell	tumor_core cancer cell	COL4A1_SDC1	5.18E-05
leading_edge ecm-myCAF	leading_edge cancer cell	COL4A1_SDC1	7.00E-05
leading_edge ecm-myCAF	leading_edge ecm-myCAF	COL4A2_SDC1	5.87E-05
leading_edge ecm-myCAF	tumor_core cancer cell	COL4A2_SDC1	0.000103636
tumor_core cancer cell	tumor_core cancer cell	COL4A2_SDC1	3.89E-05
leading_edge ecm-myCAF	leading_edge cancer cell	COL4A2_SDC1	6.22E-05
leading_edge ecm-myCAF	leading_edge ecm-myCAF	COL6A1_SDC1	0.000271568
leading_edge ecm-myCAF	tumor_core cancer cell	COL6A1_SDC1	0.000479138
tumor_core cancer cell	tumor_core cancer cell	COL6A1_SDC1	6.48E-05
leading_edge cancer cell	tumor_core cancer cell	COL6A1_SDC1	6.48E-05
leading_edge ecm-myCAF	leading_edge cancer cell	COL6A1_SDC1	0.000287538
leading_edge ecm-myCAF	leading_edge ecm-myCAF	COL6A2_SDC1	0.000289912
leading_edge ecm-myCAF	tumor_core cancer cell	COL6A2_SDC1	0.000511495
leading_edge ecm-myCAF	leading_edge cancer cell	COL6A2_SDC1	0.00030696
leading_edge ecm-myCAF	leading_edge ecm-myCAF	COL6A3_SDC1	0.000220201
leading_edge ecm-myCAF	tumor_core cancer cell	COL6A3_SDC1	0.000388525
leading_edge ecm-myCAF	leading_edge cancer cell	COL6A3_SDC1	0.000233151
leading_edge ecm-myCAF	leading_edge ecm-myCAF	FN1_SDC1	0.000612653
leading_edge ecm-myCAF	tumor_core cancer cell	FN1_SDC1	0.001080646
leading_edge cancer cell	tumor_core cancer cell	FN1_SDC1	0.000129542
leading_edge ecm-myCAF	leading_edge cancer cell	FN1_SDC1	0.000648668
leading_edge ecm-myCAF	leading_edge ecm-myCAF	TNC_SDC1	0.000124793
leading_edge ecm-myCAF	tumor_core cancer cell	TNC_SDC1	0.000220201
leading_edge cancer cell	tumor_core cancer cell	TNC_SDC1	0.000103636
leading_edge ecm-myCAF	leading_edge cancer cell	TNC_SDC1	0.000132132
leading_edge cancer cell	leading_edge cancer cell	TNC_SDC1	6.22E-05
leading_edge ecm-myCAF	leading_edge ecm-myCAF	THBS2_SDC1	5.87E-05
leading_edge ecm-myCAF	tumor_core cancer cell	THBS2_SDC1	0.000103636
tumor_core cancer cell	tumor_core cancer cell	THBS2_SDC1	1.30E-05
leading_edge cancer cell	tumor_core cancer cell	THBS2_SDC1	1.30E-05
leading_edge ecm-myCAF	leading_edge cancer cell	THBS2_SDC1	6.22E-05
leading_edge ecm-myCAF	leading_edge ecm-myCAF	THBS4_SDC1	2.94E-05
leading_edge ecm-myCAF	tumor_core cancer cell	THBS4_SDC1	5.18E-05
leading_edge ecm-myCAF	leading_edge cancer cell	THBS4_SDC1	3.11E-05
leading_edge ecm-myCAF	leading_edge ecm-myCAF	COMP_SDC1	7.34E-06
leading_edge ecm-myCAF	tumor_core cancer cell	COMP_SDC1	1.30E-05
leading_edge ecm-myCAF	leading_edge cancer cell	COMP_SDC1	7.77E-06
leading_edge ecm-myCAF	leading_edge ecm-myCAF	COL1A1_SDC4	0.000221065
leading_edge ecm-myCAF	tumor_core cancer cell	COL1A1_SDC4	0.000221065
leading_edge ecm-myCAF	leading_edge cancer cell	COL1A1_SDC4	0.000221065
leading_edge ecm-myCAF	leading_edge ecm-myCAF	COL1A2_SDC4	0.000202934
leading_edge ecm-myCAF	tumor_core cancer cell	COL1A2_SDC4	0.000202934
leading_edge ecm-myCAF	leading_edge cancer cell	COL1A2_SDC4	0.000202934
leading_edge ecm-myCAF	leading_edge ecm-myCAF	COL4A1_SDC4	1.55E-05
leading_edge ecm-myCAF	tumor_core cancer cell	COL4A1_SDC4	1.55E-05
leading_edge ecm-myCAF	leading_edge cancer cell	COL4A1_SDC4	1.55E-05
leading_edge ecm-myCAF	leading_edge ecm-myCAF	COL4A2_SDC4	1.38E-05
leading_edge ecm-myCAF	tumor_core cancer cell	COL4A2_SDC4	1.38E-05
leading_edge ecm-myCAF	leading_edge cancer cell	COL4A2_SDC4	1.38E-05
leading_edge ecm-myCAF	leading_edge ecm-myCAF	COL6A1_SDC4	6.39E-05
leading_edge ecm-myCAF	tumor_core cancer cell	COL6A1_SDC4	6.39E-05
leading_edge ecm-myCAF	leading_edge cancer cell	COL6A1_SDC4	6.39E-05
leading_edge ecm-myCAF	leading_edge ecm-myCAF	COL6A2_SDC4	6.82E-05
leading_edge ecm-myCAF	tumor_core cancer cell	COL6A2_SDC4	6.82E-05
leading_edge ecm-myCAF	leading_edge cancer cell	COL6A2_SDC4	6.82E-05
leading_edge ecm-myCAF	leading_edge ecm-myCAF	COL6A3_SDC4	5.18E-05
leading_edge ecm-myCAF	tumor_core cancer cell	COL6A3_SDC4	5.18E-05
leading_edge ecm-myCAF	leading_edge cancer cell	COL6A3_SDC4	5.18E-05
leading_edge ecm-myCAF	leading_edge ecm-myCAF	FN1_SDC4	0.000144221
leading_edge ecm-myCAF	tumor_core cancer cell	FN1_SDC4	0.000144221
leading_edge ecm-myCAF	leading_edge cancer cell	FN1_SDC4	0.000144221
leading_edge ecm-myCAF	leading_edge ecm-myCAF	TNC_SDC4	2.94E-05
leading_edge cancer cell	leading_edge ecm-myCAF	TNC_SDC4	1.38E-05
leading_edge ecm-myCAF	tumor_core cancer cell	TNC_SDC4	2.94E-05
leading_edge cancer cell	tumor_core cancer cell	TNC_SDC4	1.38E-05
leading_edge ecm-myCAF	leading_edge cancer cell	TNC_SDC4	2.94E-05
leading_edge cancer cell	leading_edge cancer cell	TNC_SDC4	1.38E-05
leading_edge ecm-myCAF	leading_edge ecm-myCAF	THBS2_SDC4	1.38E-05
leading_edge ecm-myCAF	tumor_core cancer cell	THBS2_SDC4	1.38E-05
leading_edge ecm-myCAF	leading_edge cancer cell	THBS2_SDC4	1.38E-05
leading_edge ecm-myCAF	leading_edge ecm-myCAF	THBS4_SDC4	6.91E-06
leading_edge ecm-myCAF	tumor_core cancer cell	THBS4_SDC4	6.91E-06
leading_edge ecm-myCAF	leading_edge cancer cell	THBS4_SDC4	6.91E-06
leading_edge ecm-myCAF	leading_edge ecm-myCAF	COMP_SDC4	1.73E-06
leading_edge ecm-myCAF	tumor_core cancer cell	COMP_SDC4	1.73E-06
leading_edge ecm-myCAF	leading_edge cancer cell	COMP_SDC4	1.73E-06
leading_edge ecm-myCAF	leading_edge ecm-myCAF	THBS2_CD47	1.38E-05
leading_edge ecm-myCAF	tumor_core cancer cell	THBS2_CD47	1.73E-05
tumor_core cancer cell	tumor_core cancer cell	THBS2_CD47	2.16E-06
leading_edge cancer cell	tumor_core cancer cell	THBS2_CD47	2.16E-06
leading_edge ecm-myCAF	leading_edge cancer cell	THBS2_CD47	1.38E-05
leading_edge ecm-myCAF	leading_edge ecm-myCAF	THBS4_CD47	6.91E-06
leading_edge ecm-myCAF	tumor_core cancer cell	THBS4_CD47	8.64E-06
leading_edge ecm-myCAF	leading_edge cancer cell	THBS4_CD47	6.91E-06
leading_edge ecm-myCAF	leading_edge ecm-myCAF	COMP_CD47	1.73E-06
leading_edge ecm-myCAF	tumor_core cancer cell	COMP_CD47	2.16E-06
leading_edge ecm-myCAF	leading_edge cancer cell	COMP_CD47	1.73E-06
leading_edge ecm-myCAF	leading_edge ecm-myCAF	APP_CD74	5.44E-05
leading_edge ecm-myCAF	tumor_core cancer cell	APP_CD74	5.96E-05
tumor_core cancer cell	tumor_core cancer cell	APP_CD74	3.97E-05
leading_edge cancer cell	tumor_core cancer cell	APP_CD74	3.97E-05
leading_edge ecm-myCAF	leading_edge cancer cell	APP_CD74	4.66E-05
tumor_core cancer cell	leading_edge ecm-myCAF	CD46_JAG1	9.07E-06
leading_edge ecm-myCAF	leading_edge ecm-myCAF	CD99_CD99	8.46E-05
tumor_core cancer cell	leading_edge ecm-myCAF	CD99_CD99	2.42E-05
leading_edge cancer cell	leading_edge ecm-myCAF	CD99_CD99	3.02E-05
leading_edge ecm-myCAF	tumor_core cancer cell	CD99_CD99	2.42E-05
leading_edge cancer cell	tumor_core cancer cell	CD99_CD99	8.64E-06
leading_edge ecm-myCAF	leading_edge cancer cell	CD99_CD99	3.02E-05
tumor_core cancer cell	leading_edge cancer cell	CD99_CD99	8.64E-06
leading_edge cancer cell	leading_edge cancer cell	CD99_CD99	1.08E-05
tumor_core cancer cell	leading_edge ecm-myCAF	CDH1_ITGA1_ITGB1	5.46E-06
leading_edge ecm-myCAF	leading_edge ecm-myCAF	CSPG4_ITGA2_ITGB1	2.73E-06
tumor_core cancer cell	leading_edge ecm-myCAF	CSPG4_ITGA2_ITGB1	2.73E-06
leading_edge cancer cell	leading_edge ecm-myCAF	CSPG4_ITGA2_ITGB1	2.73E-06
tumor_core cancer cell	leading_edge ecm-myCAF	DSC2_DSG1	3.89E-05
leading_edge ecm-myCAF	tumor_core cancer cell	DSC2_DSG1	3.50E-05
tumor_core cancer cell	tumor_core cancer cell	DSC2_DSG1	7.00E-05
tumor_core cancer cell	leading_edge ecm-myCAF	DSC2_DSG2	7.77E-06
tumor_core cancer cell	leading_edge ecm-myCAF	DSG1_DSC3	2.33E-05
tumor_core cancer cell	tumor_core cancer cell	DSG1_DSC3	3.50E-05
leading_edge ecm-myCAF	tumor_core cancer cell	EFNA1_EPHA2	3.45E-06
tumor_core cancer cell	tumor_core cancer cell	EFNA1_EPHA2	5.18E-06
leading_edge cancer cell	tumor_core cancer cell	EFNA1_EPHA2	1.73E-06
tumor_core cancer cell	tumor_core cancer cell	NECTIN1_NECTIN4	6.91E-06
leading_edge ecm-myCAF	leading_edge ecm-myCAF	JAG1_NOTCH1	3.02E-06
leading_edge ecm-myCAF	tumor_core cancer cell	JAG1_NOTCH1	3.02E-06
leading_edge ecm-myCAF	leading_edge cancer cell	JAG1_NOTCH1	3.02E-06
leading_edge ecm-myCAF	leading_edge ecm-myCAF	JAG1_NOTCH2	3.02E-06
leading_edge ecm-myCAF	tumor_core cancer cell	JAG1_NOTCH2	3.02E-06
leading_edge ecm-myCAF	leading_edge ecm-myCAF	JAG1_NOTCH3	1.21E-05
leading_edge ecm-myCAF	tumor_core cancer cell	JAG1_NOTCH3	1.21E-05
leading_edge ecm-myCAF	leading_edge ecm-myCAF	PECAM1_PECAM1	4.32E-07
