## Supplementary Table 7 for "Spatial transcriptomics reveals distinct and conserved tumor core and edge architectures that predict survival and targeted therapy response"

Gene	fit_likelihood	fit_diff_kinetics
IGHD	0.52023651	leading_edge cancer cells
S100A2	0.510791152
CSTA	0.509938137	tumor_core cancer cells
IGHG3	0.497453054	leading_edge cancer cells
IFI27	0.444462452
FXYD5	0.441084176
RPS21	0.435227846
IGHA1	0.40591766	Transitory cancer cells,leading_edge cancer cells
GSTP1	0.397352295
HLA-A	0.396301246
SYT8	0.369451749
RPS4Y1	0.358634132
PI3	0.35610154	tumor_core cancer cells
NDUFS6	0.353177228
MT2A	0.350787444	leading_edge cancer cells
RPS3	0.350451742
RPL7A	0.345061295
PSMB9	0.34360642
DEFB4A	0.341216341
IFITM3	0.340689072
IGFBP6	0.33681368	Transitory cancer cells
PSME2	0.334510151
GLRB	0.333973492
S100A9	0.33181968	tumor_core cancer cells
BCAR3	0.330848642	Transitory cancer cells
ISG15	0.327019683
SERPINB1	0.32597724
CARD16	0.325491506
SBSN	0.324302609
TMSB4X	0.323177551
FXYD3	0.319546528
MUC4	0.319002403
SMIM22	0.319000326	tumor_core cancer cells
RPL38	0.318159139
RPS3A	0.317904309
GNLY	0.3155002	Transitory cancer cells,leading_edge cancer cells,tumor_core cancer cells
FLNA	0.314320784
RPS23	0.310806391
HLA-DRA	0.309947463
ATP5F1D	0.305157306
NDRG1	0.303670951
SPINK5	0.302845449	tumor_core cancer cells
DNAH5	0.302674514
LAP3	0.302009713
AES	0.301467816	leading_edge cancer cells
FABP4	0.300535605	Transitory cancer cells
NAPRT	0.29991064	tumor_core cancer cells
RPS5	0.298532127
RRAD	0.297919898	tumor_core cancer cells
ACTG1	0.297523662
IFI44	0.29643963
MMP13	0.296256112
IFI35	0.292224934
LCN2	0.291929101	tumor_core cancer cells
RPL28	0.291143385
SAA1	0.289418285	Transitory cancer cells,leading_edge cancer cells
RPS15	0.288485325
ISG20	0.287614441	Transitory cancer cells,tumor_core cancer cells
RPS15A	0.286561908
ECM1	0.286261303	tumor_core cancer cells
DCUN1D5	0.285920562
LGALS1	0.285777937
MT1E	0.285660104
CCT5	0.284218837	Transitory cancer cells
C10orf99	0.283501679	tumor_core cancer cells
DMKN	0.282912865
FAM83A	0.282518651	tumor_core cancer cells
HLA-DQB1	0.279821357
TMEM45A	0.278206919
C19orf33	0.277853974	tumor_core cancer cells
KYNU	0.277331013	leading_edge cancer cells
RPLP2	0.275295478
SERPING1	0.275255556	leading_edge cancer cells
CTSC	0.274987077	tumor_core cancer cells
RPLP0	0.272508929
ANXA1	0.27170566	tumor_core cancer cells
KLK8	0.27138706
RPS20	0.271301806
DYNC2H1	0.271073641
DBI	0.270241589
C4orf48	0.270100005	tumor_core cancer cells
HSPB1	0.270078854	tumor_core cancer cells
PLEKHG3	0.269883339
PSME1	0.269392633
NACA	0.268349708
F3	0.267271981	Transitory cancer cells,leading_edge cancer cells
CXCL14	0.267076911	Transitory cancer cells
RPS28	0.26653714
SMTN	0.264686826
RPS16	0.262120701
FAM20A	0.261490828
RPS25	0.261209659
BSG	0.258928929
NDUFS8	0.258103893
DSC1	0.257647112	Transitory cancer cells
FTH1	0.257390512	tumor_core cancer cells
ACTB	0.256979112
RARRES3	0.256899624
RPS13	0.255933225	Transitory cancer cells
RPL36A	0.255543346
