## Supplementary Table 8 for "Spatial transcriptomics reveals distinct and conserved tumor core and edge architectures that predict survival and targeted therapy response"

Trimmed IC50 mean	rank	drug
0.296379073	29	Tanespimycin
13890.32437	219	5-Fluorouracil
8.606067696	128	AZ-628
8.875885765	130	Cisplatin
3.11163511	81	Pictilisib
8.479333751	123	JQ1 compound
29.9204645	184	Azacitidine
219.8349373	210	Idelalisib
9.200131918	135	Crizotinib
0.533809939	39	Dasatinib
0.193405976	23	Docetaxel
21.28088259	173	Erastin
9.426642846	136	Erlotinib
0.069415645	12	Gemcitabine
8.045239643	118	Ibrutinib
5.337938423	105	Lapatinib
0.156506377	20	Narciclasine
8.522470869	126	Oligomycin A
0.01196806	2	Paclitaxel
42.03510851	190	Palbociclib
2.867596647	74	Tivantinib
12.652907	152	Vincristine
4.697149426	100	Vorinostat
0.70884875	46	AZD7762
0.375556136	32	AZD8055
0.016371362	3	Bortezomib
3.03496956	78	Bosutinib
7.575597027	116	Etoposide
5.450373591	107	Gefitinib
15.024343	159	MK-2206
17.34615585	167	PLX4720
0.027736882	6	Camptothecin
19.01275572	170	PD-0325901
8.141076558	120	Entinostat
3.232861362	85	VE-822
2.899329691	75	Afatinib
0.055242269	10	Dinaciclib
9.079132713	133	PRT062607
32.29108228	186	Oxaliplatin
0.926870469	48	Topotecan
1.003362096	49	Teniposide
0.522565958	38	Mitoxantrone
10.76400289	145	2-fluoroAraA (fludarabine)
7.217852852	113	Alisertib
2.919926887	77	Irinotecan
2361.308339	217	Linsitinib
2.076142161	59	Sapitinib
54.48495516	195	LCL161
10.25012597	141	Alpelisib
1.350905165	53	Taselisib
0.024524326	5	Luminespib
1.229620368	51	Obatoclax
34691.69428	220	GSK-1904529A
18.78448675	169	BMS-345541 free base
1.210877545	50	AZ960
47.49232717	192	Ruxolitinib
14.55528569	156	Uprosertib
6.198293661	110	Osi-027
1293.283076	215	Selumetinib
3.072857385	79	AZD5438
3.552792149	91	AZD2014
10.42222882	142	Sorafenib
9.856570116	138	NVP-ADW742
6.218583371	111	Unii-40E3azg1MX
1.274121649	52	Pevonedistat
25.54205112	179	Azd4547
2.226201616	60	Adavosertib
1.88420617	58	Buparlisib
11.72105546	150	Ulixertinib
22.60235624	175	Abt-737
0.034590542	8	Sepantronium bromide
4403.112114	218	Tamoxifen
8.488550355	124	Afuresertib
2.745167992	72	YK 4-279
3.528661924	89	Talazoparib
10.22628867	140	Capivasertib
9.941551013	139	Trametinib
248.9572915	211	Olaparib
2.291349239	63	Osimertinib
0.595482756	41	Dactolisib
3.782241142	95	Cediranib
0.243393934	26	Epirubicin
2.668365097	69	Telomerase Inhibitor IX
5.831475831	108	Navitoclax
162.2365346	207	Axitinib
2.263975428	62	Foretinib
1469.986132	216	BIBR-1532
9.156273305	134	Bms-754807
0.108507083	15	Vinorelbine
19.2839171	171	Sirolimus
16.20614587	163	AZD6482
0.485246575	36	BI-2536
43.22632485	191	KU-55933
0.030662608	7	Daporinad
9.05955041	132	Gossypol
21.93175621	174	Trifluoperazine
13.08280193	154	Curcumin
4.034237151	97	Ciclopirox
172.1669185	208	(-)-Epigallocatechin gallate
15.76926799	162	Lovastatin
278.8741698	212	Valdecoxib
28.25918685	183	Prochlorperazine
0.28474512	28	Doxorubicin
0.120499995	19	Ouabain
8.703095305	129	Piperlongumine
86.84113712	203	Prima-1
2.856356408	73	Mitomycin
40.57708299	189	SB-431542
5.406824761	106	SB-225002
47.93005699	193	Cerulenin
8.456947024	122	GSK-3 inhibitor IX
0.113253767	16	Panobinostat
83.71570467	202	PDMP
2.624477787	68	ML162
9.666054528	137	DBeQ
18.60130734	168	ML311
36.367088	187	Imatinib
4.513824501	99	Vandetanib
0.078653728	13	Snx-2112
8.497951842	125	Sunitinib
1.361835317	54	CD-437
1.799266109	57	SCH-79797
39.52584665	188	GW-405833
4.827472367	101	LY-2183240
11.03024718	148	TPCA-1
3.116073693	83	NSC632839
0.053952869	9	SN-38
3.605430156	92	BRD-K63431240
0.171533614	21	Brefeldin A
0.022582704	4	Triptolide
71.09037839	200	Nutlin-3
2.483468422	66	PI-103
0.115323461	18	SR-II-138A
10.78345924	146	(-)-Parthenolide
8.953235399	131	Pac-1
0.087798182	14	GMX-1778
26.78342595	181	Tipifarnib
1.638448804	55	Neratinib
14.69319891	158	Serdemetan
11.84804835	151	Tivozanib
58.62377588	197	NSC48300
8.12666795	119	Linifanib
7.560292418	115	Saracatinib
2.234336631	61	Canertinib
23.73152057	177	Masitinib
2.600428085	67	Nvp-tae 684
0.243749006	27	SNS-032
1.774584347	56	1S,3R-RSL-3
8.560844015	127	SCH-529074
23.52437195	176	StemRegenin 1
65.27467792	199	PX-12
3.661880806	93	PL-DI
2.463549489	64	TW 37
3.084173149	80	WZ8040
3.168120801	84	KU 0060648
0.470366103	35	Ixazomib
5.199883263	104	ISOX
25.99229676	180	Bleomycin a2
3.748254605	94	Pha-793887
11.54561573	149	Fingolimod
31.74537327	185	Pazopanib
20.13168208	172	PF-543
15.62995605	161	PF-573228
5.022815369	102	ceranib-2
0.003829113	1	Leptomycin B
10.97935205	147	serdemetan:SCH-529074 (1:1 mol/mol)
3.538953389	90	sirolimus:bortezomib (250:1 mol/mol)
26.93640683	182	BRD-K97651142
2.672931606	70	ISOX:bortezomib (250:1 mol/mol)
3.113351233	82	selumetinib:GDC-0941 (4:1 mol/mol)
14.65997951	157	selumetinib:vorinostat (8:1 mol/mol)
207.4857621	209	Lomeguatrib
0.604576651	42	tanespimycin:gemcitabine (1:1 mol/mol)
0.068473025	11	docetaxel:tanespimycin (2:1 mol/mol)
61.68576947	198	selumetinib:piperlongumine (8:1 mol/mol)
0.632525588	43	tanespimycin:bortezomib (250:1 mol/mol)
0.657075821	44	navitoclax:gemcitabine (1:1 mol/mol)
77.88802451	201	BRD-K35604418
0.300620578	30	SB-743921
0.512281374	37	navitoclax:pluripotin (1:1 mol/mol)
0.11502717	17	SNX-2112:bortezomib (250:1 mol/mol)
0.406695282	34	doxorubicin:navitoclax (2:1 mol/mol)
57.73464214	196	selumetinib:UNC0638 (4:1 mol/mol)
3.31560147	86	alisertib:navitoclax (2:1 mol/mol)
0.542916234	40	Clofarabine
0.706653584	45	Bardoxolone methyl
10.61431762	144	Fluvastatin
49.34111271	194	PD318088
13.53052508	155	KW-2449
7.541690693	114	Momelotinib
3.476404467	87	Degrasyn
12.80533006	153	NVP-BSK805
15.2908316	160	PIK-93
2.482339082	65	JQ-1:vorinostat (2:1 mol/mol)
7.985286423	117	crizotinib:PLX-4032 (2:1 mol/mol)
5.883190123	109	BRD-K34222889
157.5618248	206	NSC23766
88.75227819	204	N9-Isopropyl-olomoucine
8.164215856	121	BIX-01294
24.39977111	178	CHEMBL374350
633.2850732	214	necrostatin-1
4.275664269	98	Fedratinib
0.308178994	31	Pluripotin
6.588664172	112	selumetinib:JQ-1 (4:1 mol/mol)
3.997016972	96	JQ-1:navitoclax (2:1 mol/mol)
16.47465508	164	Cabozantinib
326.9249516	213	Phloretin
2.911440195	76	Niclosamide
16.78009063	166	Tosedostat
101.7420341	205	Barasertib
16.7352308	165	AT7867
10.56541176	143	PD 153035
0.227893545	25	Omacetaxine mepesuccinate
0.709372533	47	KPT185
3.490629605	88	ETP-46464
5.102183012	103	WZ4002
2.692531728	71	Belinostat
0.177364886	22	Alvocidib
0.39392792	33	PF-03758309
0.20036486	24	Onalespib
